# A genome-wide screen in *Pseudomonas aeruginosa* identifies genes impacting production of the hemolytic phospholipase C/sphingomyelinase, PlcH

**DOI:** 10.64898/2026.04.23.720442

**Authors:** Kristin Schutz, Olivia F. Evans, Jacob R. Mackinder, Pauline DiGianivittorio, Aditya Patwardhan, Matthew J. Wargo

## Abstract

The secreted phospholipase C/sphingomyelinase, PlcH, is the heat-labile hemolysin of *Pseudomonas aeruginosa* and one of its important secreted virulence factors. While there are known and suspected genes that impact PlcH production in *P. aeruginosa*, we sought to identify additional genes by screening the PA14 transposon mutant library to measure extracellular PlcH enzyme activity induced by choline. The library as a whole had a log2-normal distribution of NPPC activity with notable tails that included the genes of interest. These outlier genes included nearly all of those known to be important for PlcH production in response to choline, including those required for choline metabolism, glycine betaine sensing, and secretion through the outer membrane. Interestingly, higher PlcH production was also seen in mutants of the protease associated genes *lon*, *mucD*, and *clpA*, as well as other genes. Additionally, we identified genes impacting baseline levels of PlcH production, which include genes in the dimethylglycine metabolism locus involved in choline metabolism. The high hit rate of known and suspected genes supports the power of this screen and our verification of these genes by clean deletion in strain PA14 confirm the broad importance of these systems across *P. aeruginosa*, as previous work was confined to strain PAO1. There were many genes identified in this screen that were not individually examined and the complete screen results reported here should allow others to identify intersection of their genes of interest with PlcH production.

**Importance:** *Pseudomonas aeruginosa* is an important opportunistic pathogen that employs multiple independent virulence factors to cause infection, one of which is the hemolytic phospholipase C/sphingomyelinase PlcH. Using a whole genome screen, we identified both known and previously unknown genes contributing to *P. aeruginosa* PlcH production. Our findings provide insight into the integration of various cellular processes with PlcH production and identify potential genes that may impact the PlcH expression heterogeneity seen in *P. aeruginosa* clinical isolates.
