## Supplementary material for "A genome-wide screen in *Pseudomonas aeruginosa* identifies genes impacting production of the hemolytic phospholipase C/sphingomyelinase, PlcH": Primers used in this study

### Sheet: Sheet1
Primer Number	Primer Name	Purpose	Sequence (5'-3')
11	plcR_F1	check plcR gene presence	GGCAAAACCTTCCATTCCTT
12	plcR_R1	check plcR gene presence	GTCAGACGCTGGATCTCCTC
2293	PA14soxA RT2F	check soxA gene presence	ACGACCACAACTTCCTCACC
2294	PA14soxA RT2R	check soxA gene presence	TAGCGCCGTACATAGGTGGA
2771	GmR-check-F	check gentamicin resistance gene presence	TCTTCCCGTATGCCCAACTT
2772	GmR-check-R	check gentamicin resistance gene presence	ACCTACTCCCAACATCAGCC
2799	tatC-rt-For	check tat operon presence	GATCTACACCCTGGTCTCCG
2800	tatC-rt-Rev	check tat operon presence	AACACCAGGAAGTAGGCGAA
2869	cerN_comp_F- HindIII	amplify cerN for cloning into pUC18-mini-Tn7T-Gm	GTGTGAAGCTTCTGTCGGCATTGTCAGGC
2870	cerN_comp_R-HindIII	amplify cerN for cloning into pUC18-mini-Tn7T-Gm	TCAGTAAGCTTATCTCGAAACCTTGGCTGGA
2971	clpA-check F	check clpA gene presence	ATTCATCGATTCCACCACGC
2972	clpA-check R	check clpA gene presence	GTTGAGGTTGCTGGCATAGG
3013	xcpR RT-F	check xcp operon presence	TGTTGTTCCTGTGCCTGGA
3014	xcpR RT-R	check xcp operon presence	TCCTGGGGAATACGCTTCTC
3019	PA5533 RT-F	check PA5533 gene presence	TCCATAGCCAGGCGAAGAAT
3020	PA5533 RT-R	check PA5533 gene presence	AGTAGAAGATGTCCTGCCGA
3031	dgcB ko checkF	check dgcB gene presence and operon deletion	CCACCTGACCCTGGAGAAAG
3032	dgcB ko checkR	check dgcB gene presence and operon deletion	GGAGCGTTGCATTTCCTTGA
3035	mucD ko checkF2	check mucD gene presence	CGGCTTCATCATCTCCAACG
3036	mucD ko checkR2	check mucD gene presence	CTTGCCGGCTTTCTTCAACT
3039	PA2797 ko checkF2	check PA2797 gene presence	TCTTACGGAAACCCAGAGCA
3040	PA2797 ko checkR2	check PA2797 gene presence	TTCGCGGTTGGATTCGTTG
3041	lon ko checkF	check lon gene presence	TCGAGGAAGAAGGGCACATT
3042	lon ko checkR	check lon gene presence	CGCTCCATCTGCTTCTTGAC
3043	PA5339 ko checkF1	check PA5339 (ridA) presence	CCGTTATCCACACCGACAAC
3044	PA5339 ko checkR1	check PA5339 (ridA) presence	CAGGTCGGTGAGGAAGATGT
3089	glyA1 del checkF	check glyA1 gene presence	CGTTTCATGGTGTTCTCGCA
3090	glyA1 del checkR	check glyA1 gene presence	GTAGTCGATCAGCCCGGTAG
